# RefPlantNLR: a comprehensive collection of experimentally validated plant NLRs

**DOI:** 10.1101/2020.07.08.193961

**Authors:** Jiorgos Kourelis, Toshiyuki Sakai, Hiroaki Adachi, Sophien Kamoun

## Abstract

Reference datasets are critical in computational biology. They help define canonical biological features and are essential for benchmarking studies. Here, we describe a comprehensive reference dataset of experimentally validated plant NLR immune receptors. RefPlantNLR consists of 442 NLRs from 31 genera belonging to 11 orders of flowering plants. This reference dataset has several applications. We used RefPlantNLR to determine the canonical features of functionally validated plant NLRs and to benchmark the five most popular NLR annotation tools. This revealed that although NLR annotation tools tend to retrieve the majority of NLRs, they frequently produce domain architectures that are inconsistent with the RefPlantNLR annotation. Guided by this analysis, we developed a new pipeline, NLRtracker, which extracts and annotates NLRs based on the core features found in the RefPlantNLR dataset. The RefPlantNLR dataset should also prove useful for guiding comparative analyses of NLRs across the wide spectrum of plant diversity and identifying under-studied taxa. We hope that the RefPlantNLR resource will contribute to moving the field beyond a uniform view of NLR structure and function.
