## Supplementary material for "RefPlantNLR: a comprehensive collection of experimentally validated plant NLRs": Table_S2_RefPlantNLR_v.20201113_442_OTHER.xlsx

### Sheet: OTHER-NBARC
ID	Other_ID	Genpept	CDS	Locus	Subclass	Structure	Coding_exons	Length_AA	Host	cv.	Common_name	Order	ID_PMID	Pathogen	Pathogen_spp	Avr	Avr_GenPept	Avr_PMID	Decoy	Decoy_GenPept	Decoy_PMID
GutR	NA	WP_003234045	NA	HIR77_RS03495	OTHER	OTHER	1	829	Bacillus subtilis	subsp. subtilis str. 168	NA	Bacteria	8195087	OTHER	NA	Glucitol	NA	11390381	NA	NA	NA
ced-4_CAEBR	NA	XP_002642027	XM_002641981	CBG17963	OTHER	OTHER	8	569	Caenorhabditis briggsae	NA	NA	Animalia	NA	OTHER	NA	egl-1	NA	NA	ced-9	NA	NA
ced-4	NA	NP_001021203	NM_001026032	C35D10.9b	OTHER	OTHER	8	571	Caenorhabditis elegans	NA	NA	Animalia	NA	OTHER	NA	egl-1	NA	NA	ced-9	NA	NA
apaf1_DANRE	NA	NP_571683	NM_131608	apaf1 – 58131	OTHER	OTHER	26	1261	Danio rerio	NA	Zebrafish	Animalia	NA	OTHER	NA	Cytochrome c	NA	NA	NA	NA	NA
Dark	NA	NP_725637	NM_166207	Dmel_CG6829	OTHER	OTHER	10	1440	Dropsophila melanogaster	NA	Fruit fly	Animalia	NA	OTHER	NA	Dronc	NA	NA	NA	NA	NA
APAF1	NA	NP_037361	NM_013229	APAF1 – 317	OTHER	OTHER	26	1237	Homo sapiens	NA	Human	Animalia	NA	OTHER	NA	Cytochrome c	NA	NA	NA	NA	NA
Apaf1_MOUSE	Apaf1	NP_001036023	NM_001042558	Apaf1 - 11783	OTHER	OTHER	26	1249	Mus musculus	NA	Mouse	Animalia	NA	OTHER	NA	Cytochrome c	NA	NA	NA	NA	NA
MTV036.21	NA	WP_003401912	NA	HRD53_RS02010	OTHER	OTHER	1	1085	Mycobacterium tuberculosis	NA	NA	Bacteria	NA	OTHER	NA	NA	NA	NA	NA	NA	NA
Y2800_NOSS1	NA	WP_044521506	NA	PCC7120DELTA_RS15765	OTHER	OTHER	1	1235	Nostoc	sp. PCC 7120 = FACHB-418	NA	Bacteria	NA	OTHER	NA	NA	NA	NA	NA	NA	NA
PH0952	NA	WP_048053266	NA	PH_RS04515	OTHER	OTHER	1	751	Pyrococcus horikoshii	NA	NA	Archaeans	30788511	OTHER	NA	NA	NA	NA	NA	NA	NA
Apaf1_RAT	Apaf1	NP_076469	NM_023979	Apaf1 - 78963	OTHER	OTHER	26	1249	Rattus norvegicus	NA	Rat	Animalia	NA	OTHER	NA	Cytochrome c	NA	NA	NA	NA	NA
AfsR	NA	WP_011029645	NA	FQ762_RS22910	OTHER	OTHER	1	993	Streptomyces coelicolor	A3(2)	NA	Bacteria	1612432	OTHER	NA	NA	NA	NA	NA	NA	NA
AfsR_STRGR	NA	Q9S0Y6	NA	NA	OTHER	OTHER	1	974	Streptomyces griseus	NA	NA	Bacteria	10517581	OTHER	NA	NA	NA	NA	NA	NA	NA

### Sheet: Key
Order	Key	Command	Description	action
1	|	OR	This or that	Split long
2	&	AND	requires all the following	Split long
3	//	Synonym	any of the following	Split long
Name	Separators	Description
ID		Name
Other_ID	//	Also known as
Genpept		GenPept accession
CDS		GenBank nucleotide accession
Locus		Locus identifier. Where GenBank nucleotide accession was not available the locus identifier from different genome assemblies are used
Subclass		Subclass of NLR
Structure		Domain structure
Length_AA		Amino acid length
Coding_exons		Number of exons containing protein-encoding sequence. * if inferred based on phylogeny in case locus information was not present
Host		Source annotation from GenBank accession or based on information in article
cv.		Source annotation from GenBank accession or based on information in article
Common_name		Common name. First google hit
Order		Phylogenetic order to which host belongs
ID_PMID	//	PubMed ID. Where not available thesis ISBN number, DOI, or patent. In case multiple articles describe isolating the same gene a // separator is used
Pathogen	|	Type of pathogen
Pathogen_spp	|	Pathogen species
Avr	|	Recognized Avr
Avr_GenPept	|	GenPept accession
Avr_PMID	|, //	PubMed ID. Where not available thesis ISBN number, DOI, or patent
Decoy	|, &, //	Decoy/Guardee
Decoy_GenPept	|, &, //	GenPept accession
Decoy_PMID	|, &, //	PubMed ID. Where not available thesis ISBN number, DOI, or patent
Structure	Signature	Description
B	PF12061	Late blight resistance protein R1
C	PF18052//cd14798	Rx, N-terminal
T	PF01582//G3DSA:3.40.50.10140//SSF52200	Toll/interleukin-1 receptor homology (TIR) domain
T2	PF13676	TIR2 domain
R	PF05659//PS51153	Powdery mildew resistance protein, RPW8 domain
N	SSF52540	NB-ARC, P-loop containing nucleoside triphosphate hydrolase
L	G3DSA:3.80.10.10//G3DSA:1.25.10.10//PF08263//PF00560//PF07723//PF07725//PF12799//PF13306//PF13516//PF13855//SSF52047//SSF52058	LRR
O	Pfam, SUPERFAMILY, or Gene3D signatures excluding: PF12061, PF05659, PF01582, PF13676, SSF52200, G3DSA:3.40.50.10140, PF18052, PF00931, SSF52540, G3DSA:3.40.50.300, G3DSA:1.10.8.430, G3DSA:1.10.10.10, SSF46785, G3DSA:3.80.10.10, G3DSA:1.25.10.10, PF08263, PF00560, PF0772, PF07725, PF12799, PF13306, PF13516, PF13855, SSF52047, SSF52058. Also including: PS51697, SM00614, PS50808	Other, Intergrated domain
