## Supplementary material for "RefPlantNLR: a comprehensive collection of experimentally validated plant NLRs": Table_S3_RefPlantNLR_v.20201113_442_NLR-associated.xlsx

### Sheet: NLR-associated
ID	Other_ID	Genpept	CDS	Locus	Subclass	Structure	Coding_exons	Length_AA	Host	cv.	Common_name	Order	ID_PMID	Pathogen	Pathogen_spp	Avr	Avr_GenPept	Avr_PMID	Decoy	Decoy_GenPept	Decoy_PMID
HR4^Fei-0	NA	QDK59717	NA	MK604934	Other;RPW8	R	2	146	Arabidopsis thaliana	ecotype Fei-0	Arabidopsis	Brassicales	31344025	AUTOIMMUNITY	NA	NA	NA	NA	NA	NA	NA
RPW8.1^Kz-10	Dm7^Kz-10	AIE47877	NA	KJ634211	Other;RPW8	R	2	183	Arabidopsis thaliana	ecotype Kz-10	Arabidopsis	Brassicales	25467443	AUTOIMMUNITY	NA	NA	NA	NA	NA	NA	NA
HR1	HR1^Col-0	NP_190614	NM_114905	AT3G50450	Other;RPW8	R	2	189	Arabidopsis thaliana	ecotype Col-0	Arabidopsis	Brassicales	10.1101/839308	Bacteria|Fungi	Pseudomonas syringae|Golovinomyces cichoracearum	NA	NA	NA	NA	NA	NA
HR2	HR2^Col-0	NP_190615	NM_114906	AT3G50460	Other;RPW8	R	2	205	Arabidopsis thaliana	ecotype Col-0	Arabidopsis	Brassicales	10.1101/839308	Bacteria|Fungi	Pseudomonas syringae|Golovinomyces cichoracearum	NA	NA	NA	NA	NA	NA
HR3	HR3^Col-0	NP_190616	NM_114907	AT3G50470	Other;RPW8	R	2	213	Arabidopsis thaliana	ecotype Col-0	Arabidopsis	Brassicales	10.1101/839308	Bacteria|Fungi	Pseudomonas syringae|Golovinomyces cichoracearum	NA	NA	NA	NA	NA	NA
HR4	HR4^Col-0	NP_566933	NM_114908	AT3G50480	Other;RPW8	R	2	200	Arabidopsis thaliana	ecotype Col-0	Arabidopsis	Brassicales	10.1101/839308	Bacteria|Fungi	Pseudomonas syringae|Golovinomyces cichoracearum	NA	NA	NA	NA	NA	NA
RPW8.1	RPW8.1^Ms-0	AAK09266	NA	AF273059	Other;RPW8	R	2	148	Arabidopsis thaliana	ecotype Ms-0	Arabidopsis	Brassicales	11141561	Fungi	Erysiphe cichoracearum|Erysiphe cruciferarum|Erysiphe orontii|Oidium lycopersici	NA	NA	NA	NA	NA	NA
RPW8.2	RPW8.2^Ms-0	AAK09267	NA	AF273059	Other;RPW8	R	2	174	Arabidopsis thaliana	ecotype Ms-0	Arabidopsis	Brassicales	11141561	Fungi	Erysiphe cichoracearum|Erysiphe cruciferarum|Erysiphe orontii|Oidium lycopersici	NA	NA	NA	NA	NA	NA
PP2-A5	NA	NP_176718	NM_105213	AT1G65390	Other;TIR	TO	5	411	Arabidopsis thaliana	ecotype Col-0	Arabidopsis	Brassicales	30765478	Arthropods	Tetranychus urticae	NA	NA	NA	NA	NA	NA
RBA1^Ag-0	NA	NA	NA	NA	Other;TIR	T	7*	363	Arabidopsis thaliana	ecotype Ag-0	Arabidopsis	Brassicales	28137883	Bacteria	Pseudomonas syringae	HopBA1	ADQ74895	28137883	NA	NA	NA
RBA1^Col-0	NA	NP_175170	NM_103631	AT1G47370	Other;TIR	T	7	363	Arabidopsis thaliana	ecotype Col-0	Arabidopsis	Brassicales	28137883	Bacteria	Pseudomonas syringae	HopBA1	ADQ74895	28137883	NA	NA	NA
PvVTT1	NA	ABI16464	DQ826722	NA	Other;TIR	TT	NA	331	Phaseolus vulgaris	cv. Othello	Common bean	Fabales	20507487	Virus	Bean dwarf mosaic virus (BDMV)	BV1	MULTISPECIES	11059485	NA	NA	NA
AtMLKL1	NA	NP_001031229	NM_001036152	AT1G64300	Other;MLKL	MLKL	2	717	Arabidopsis thaliana	ecotype Col-0	Arabidopsis	Brassicales	33053377	Fungi|Oomycete	Golovinomyces orontii|Hyaloperonospora arabidopsidis	NA	NA	NA	NA	NA	NA
AtMLKL2	NA	NP_001330018	NM_001344413	AT5G41730	Other;MLKL	MLKL	2	711	Arabidopsis thaliana	ecotype Col-0	Arabidopsis	Brassicales	33053377	Fungi|Oomycete	Golovinomyces orontii|Hyaloperonospora arabidopsidis	NA	NA	NA	NA	NA	NA
AtMLKL3	NA	NA	NA	AT1G01450	Other;MLKL	MLKL	2	701	Arabidopsis thaliana	ecotype Col-0	Arabidopsis	Brassicales	33053377	Fungi|Oomycete	Golovinomyces orontii|Hyaloperonospora arabidopsidis	NA	NA	NA	NA	NA	NA
