## Supplementary material for "RefPlantNLR: a comprehensive collection of experimentally validated plant NLRs": Table_S4_RefPlantNLR_v.20201113_442_Order.xlsx

### Sheet: Table_S2
Clade	CC-NLR	CCG10-NLR	CCR-NLR	TIR-NLR	Total
Acorales	0	0	0	0	0
Acrogymnospermae	0	0	0	0	0
Alismatales	0	0	0	0	0
Apiales	0	0	0	0	0
Aquifoliales	0	0	0	0	0
Arecales	0	0	0	0	0
Asparagales	0	0	0	0	0
Asterales	1	1	0	1	3
Austrobaileyales	0	0	0	0	0
Boraginales	0	0	0	0	0
Brassicales	21	7	7	57	92
Bruniales	0	0	0	0	0
Buxales	0	0	0	0	0
Canellales	0	0	0	0	0
Caryophyllales	26	0	0	0	26
Celastrales	0	0	0	0	0
Ceratophyllales	0	0	0	0	0
Chloranthales	0	0	0	0	0
Commelinales	0	0	0	0	0
Cornales	0	0	0	0	0
Crossosomatales	0	0	0	0	0
Cucurbitales	1	1	0	3	5
Dilleniales	0	0	0	0	0
Dioscoreales	0	0	0	0	0
Dipsacales	0	0	0	0	0
Ericales	0	0	0	0	0
Fabales	9	6	0	4	19
Fagales	0	0	0	0	0
Garryales	0	0	0	0	0
Gentianales	0	0	0	0	0
Geraniales	0	0	0	0	0
Gunnerales	0	0	0	0	0
Huerteales	0	0	0	0	0
Icacinales	0	0	0	0	0
Lamiales	0	0	0	0	0
Laurales	0	0	0	0	0
Liliales	0	0	0	0	0
Magnoliales	0	0	0	0	0
Malpighiales	0	0	0	17	17
Malvales	1	1	0	1	3
Metteniusales	0	0	0	0	0
Myrtales	0	0	0	0	0
Nymphaeales	0	0	0	0	0
Oxalidales	0	0	0	0	0
Pandanales	0	0	0	0	0
Paracryphiales	0	0	0	0	0
Petrosaviales	0	0	0	0	0
Piperales	0	0	0	0	0
Poales	165	0	0	0	165
Proteales	0	0	0	0	0
Ranunculales	0	0	0	0	0
Rosales	1	0	0	4	5
Santalales	0	0	0	0	0
Sapindales	0	0	0	0	0
Saxifragales	0	0	0	0	0
Solanales	93	3	2	6	104
Vitales	0	0	0	3	3
Zingiberales	0	0	0	0	0
Zygophyllales	0	0	0	0	0
